# Repeated heat waves trigger divergent transcriptional responses in cold- and warm-adapted yeast species

**DOI:** 10.64898/2026.02.02.703184

**Authors:** Chloé Haberkorn, Jennifer Molinet, Rike Stelkens

**Affiliations:** Department of Zoology, Stockholm University, Svante Arrheniusväg 18 B, SE-10691 Stockholm, Sweden; Facultad de Ingeniería, Instituto de Ciencias Aplicadas, Centro de Investigación e Innovación, Universidad Autónoma de Chile, Santiago, Chile; ANID-Millennium Science Initiative-Millennium Institute for Integrative Biology (iBio), Santiago, Chile

**Keywords:** heat wave, yeast, thermal tolerance, transcriptional memory

## Abstract

Extreme climatic events such as heat waves pose major challenges to species survival and have profound impacts on evolutionary processes. Plasticity is thought to buffer organismal stress, yet the molecular mechanisms underlying repeated stress responses, especially the roles of transcriptional plasticity and stress memory, remain mostly unresolved. Here, we experimentally exposed clonal populations of eight divergent *Saccharomyces* yeast species with different thermal tolerances to repeated heat waves and compared their phenotypic and transcriptomic profiles after a few generations of mitotic growth. Warm-adapted species maintained higher growth than cold-adapted species across heat wave exposures. Thermo-generalist species showed intermediate outcomes with one species improving growth across repeated heat waves. Using a conceptual framework separating no-memory (gene expression independent from prior exposure) from memory-like responses (expression modulated by prior exposure) showed mostly no-memory responses with conserved transcriptomic signatures of proteostasis induction, and reduced expression of ribosome biogenesis and translation upon repeated heat waves. Memory-like responses were highly species-specific, revealing strikingly opposite patterns of (de)sensitization in ribosomal and translational pathways in species at the two extremes of thermal tolerance. Together, our results show that thermal resilience in yeast is associated with alternative transcriptional changes and suggest that warm-and cold-temperature specialists use divergent gene regulatory strategies upon repeated heat waves. With climate change projected to increase the frequency and intensity of heat waves, understanding plastic responses across species with diverse ecological and genetic backgrounds is crucial for predicting biological resilience.
