## Supplementary Table S1 to S5 for "Repeated heat waves trigger divergent transcriptional responses in cold- and warm-adapted yeast species"

### Sheet: Table S1
Supplementary Table S1. Strain informations.
Species	Strain	Code	Mean Topt (°C) from [12]	Mating type	HO	Auxotrophy	Origin	Population	Reference
S. cerevisiae	Y12	SC1	33.68	a/@	ho::HYGMX/ho::HYGMX	ura3::KanMX/ura3::KanMX	Palm wine strain, Ivory Coast	Sake	[1]
S. cerevisiae	HLJ1	SC2	34.23	a/@			Bark of Quercus mongokica, China	clade CHN-IV	[2]
S. paradoxus	YPS138	SP1	33.33	a/@		ura3::KanMX/ura3::KanMX	Soil beneath Q. velutina, USA	American B	[1]
S. paradoxus	IFO1804	SP2	32.66	a/@		ura3::KanMX/ura3::KanMX	Bark of Quercus spp., Japan	Far East Eurasia	[1]
S. mikatae	NBRC 10996	SM1	31.07	a/@			Soil, Japan	ND	NITE Biological Resource Center, Chiba, Japan
S. mikatae	yHAB336	SM2	31.51	a/@			Asia, China	Asia B (B1)	[3]
S. eubayanus	CBS12357	SE1	29.9	a/@			Fruiting body of Cyttaria hariotii, N. dombeyi, Argentina	PB1	[4]
S. eubayanus	yHRVM108	SE2	26.1	a/@			Soil from Pinus taeda, USA	Holartic	[5]
S. kudriavzevii	NBRC10990	SK1	27.27	a/@			Natural isolate, Portugal	ND	[6]
S. kudriavzevii	TJ13M05	SK2	27.07	a/@			Fruiting body of Bolbitius sp. Taiwan	ND	[7]
S. uvarum	yHAB521	SU1	29.76	a/@			South America, Argentina	SA-B	[3]
S. uvarum	yHCT77	SU2	28.73	a/@			USA	HOL-NA	[8]
S. arboricola	TJ14M01	SA1	28.58	a/@			Fruiting body of A. polytrucha, Taiwan	ND	[7]
S. arboricola	ZP960	SA2	29.44	a/@			Oceania, New Zealand	Oceania	[9]
S. jurei	TUM 297	SJ1	30.20	a/@			Black forest-Schwarzwald,Germany	ND	[10]
S. jurei	NCYC3947	SJ2	30.38	a/@			Europe, France	EU	[11]
ND: non-determined
References
1. Liti G, Carter DM, Moses AM, et al (2009) Population genomics of domestic and wild yeasts. Nature 458:337–341. https://doi.org/10.1038/nature07743
2. Wang Q-M, Liu W-Q, Liti G, et al (2012) Surprisingly diverged populations of Saccharomyces cerevisiae in natural environments remote from human activity. Mol Ecol 21:5404–5417. https://doi.org/10.1111/j.1365-294X.2012.05732.x
3. Peris D, Moriarty R V., Alexander WG, et al (2017) Hybridization and adaptive evolution of diverse Saccharomyces species for cellulosic biofuel production. Biotechnol Biofuels 10:1–19.
4. Libkind D, Hittinger CT, Valerio E, et al (2011) Microbe domestication and the identification of the wild genetic stock of lager-brewing yeast. Proc Natl Acad Sci 108:14539-14544. https://doi.org/10.1073/pnas.1105430108
5. Peris D, Langdon QK, Moriarty R V., et al (2016) Complex Ancestries of Lager-Brewing Hybrids Were Shaped by Standing Variation in the Wild Yeast Saccharomyces eubayanus. PLoS Genet 12:1–20. https://doi.org/10.1371/journal.pgen.1006155
6. Eizaguirre JI, Peris D, Rodríguez ME, et al (2018) Phylogeography of the wild Lager-brewing ancestor (Saccharomyces eubayanus) in Patagonia. Environ Microbiol 20:3732–3743. https://doi.org/10.1111/1462-2920.14375
7. Naumov GI, Lee CF, Naumova ES (2013) Molecular genetic diversity of the Saccharomyces yeasts in Taiwan: Saccharomyces arboricola, Saccharomyces cerevisiae and Saccharomyces kudriavzevii. Antonie van Leeuwenhoek, Int J Gen Mol Microbiol 103:217–228. https://doi.org/10.1007/s10482-012-9803-2
8. Almeida P, Gonçalves C, Teixeira S, et al (2014) A Gondwanan imprint on global diversity and domestication of wine and cider yeast Saccharomyces uvarum. Nat Commun 5, 4044. https://doi.org/10.1038/ncomms5044
9. Peris D, Ubbelohde EJ, Kuang MC, et al (2023) Macroevolutionary diversity of traits and genomes in the model yeast genus Saccharomyces. Nat Commun 14, 690. https://doi.org/10.1038/s41467-023-36139-2
10. Hutzler M, Michel M, Kunz O, et al (2021) Unique Brewing-Relevant Properties of a Strain of Saccharomyces jurei Isolated From Ash (Fraxinus excelsior). Front Microbiol 12:1–14. https://doi.org/10.3389/fmicb.2021.645271
11. Naseeb S, James SA, Alsammar H, et al (2017) Saccharomyces jurei sp. Nov., isolation and genetic identification of a novel yeast species from Quercus robur. Int J Syst Evol Microbiol 67:2046–2052. https://doi.org/10.1099/ijsem.0.002013
12. Molinet J and Stelkens R (2025) The evolution of thermal performance curves in response to rising temperatures across the model genus yeast. Proceedings of the National Academy of Sciences, 122(21), p. e2423262122. https://doi.org/10.1073/pnas.2423262122.

### Sheet: TableS2
Supplementary Table S2. Number of generations computed per day and per strain.
Species	Strain	Day 1	Day 2	Day 3	Day 4	Day 5	Total
S. cerevisiae	SC1	3.20124	3.39402	3.32547	3.43153	3.04503	16.3973
	SC2	3.66931	2.98694	3.6035	2.83429	3.17644	16.2705
S. paradoxus	SP1	3.70266	2.90763	3.36842	3.46718	2.35721	15.8031
	SP2	4.07146	2.76553	3.48027	2.93281	3.33574	16.5858
S. mikatae	SM1	3.82248	3.4576	3.34905	3.30267	3.2222	17.154
	SM2	3.47102	3.30919	3.33109	3.20286	3.25117	16.5653
S. jurei	SJ1	3.58361	3.54884	3.11325	3.58204	3.0636	16.8913
	SJ2	3.66448	3.27127	3.41214	3.31957	3.19358	16.8611
S. uvarum	SU1	3.99447	3.15959	3.33842	3.36497	3.16131	17.0188
	SU2	3.94556	3.10891	3.34294	3.47455	2.93775	16.8097
S. kudriavzevii	SK1	3.45055	3.28788	3.16677	3.66688	2.99548	16.5676
	SK2	2.97108	3.6054	3.06602	3.4575	2.8281	15.9281
S. arboricola	SA1	4.03408	3.34709	3.2767	3.41392	3.18631	17.2581
	SA2	3.99989	3.34185	3.31211	3.38554	3.0821	17.1215
S. eubayanus	SE1	3.7412	3.16629	3.37574	3.38715	3.27826	16.9486
	SE2	3.58691	3.01207	3.31746	3.41864	2.67619	16.0113
						Mean	16.708
						SD	0.500258

### Sheet: TableS3
Supplementary Table S2. Number of significantly differentially expressed genes for each condition in the eight Saccharomyces species tested. Conditions are as follows: ‘bf. vs af. HW1’, comparing before and after the heat wave in day 1; ‘bf. vs af. HW5’, comparing before and after the heat wave in day 5; ‘HW1 vs HW5 bf.’, comparing day 1 and day 5 before the heat wave; ‘HW1 vs HW5 af.’, comparing…
Effect detected	Direction DEG	S. cerevisiae	S. paradoxus	S. mikatae	S. jurei	S. uvarum	S. kudriavzevii	S. arboricola	S. eubayanus
bf. vs af. HW1	Up	909	239	338	335	575	615	482	658
	Down	993	41	257	177	364	584	366	421
bf. vs af. HW5	Up	451	177	400	266	552	779	474	1054
	Down	321	73	471	121	360	721	327	933
HW1 vs HW5 bf.	Up	293	401	139	93	170	266	1	227
	Down	323	184	64	57	125	577	11	150
HW1 vs HW5 af.	Up	952	318	88	70	126	386	2	562
	Down	743	173	86	47	76	656	1	382
HWxDay	Up	1061	49	58	19	87	234	6	468
	Down	793	91	127	34	66	293	1	441
Strain	Up	1	5	0	5	0	3	6	15
	Down	19	31	1	60	3	39	6	7

### Sheet: TableS4
Supplementary Table S3. Number of significantly enriched Gene Ontology (GO) terms for significantly differentially expressed genes identified, for each condition in the eight Saccharomyces species tested. Conditions are as follows: ‘bf. vs af. HW1’, comparing before and after the heat wave in day 1; ‘bf. vs af. HW5’, comparing before and after the heat wave in day 5; ‘HW1 vs HW5 bf.’, comparing d…
Effect detected	Direction DEG for GO terms	S. cerevisiae	S. paradoxus	S. mikatae	S. jurei	S. uvarum	S. kudriavzevii	S. arboricola	S. eubayanus
bf. vs af. HW1	Up	4	1	8	6	11	3	4	14
	Down	26	0	7	12	7	21	2	18
bf. vs af. HW5	Up	6	7	11	7	7	2	6	13
	Down	14	0	26	3	11	14	3	26
HW1 vs HW5 bf.	Up	6	2	7	2	0	4	0	1
	Down	2	2	1	0	2	2	0	0
HW1 vs HW5 af.	Up	14	0	0	2	1	7	0	9
	Down	0	0	0	0	1	1	0	10
HWxDay	Up	26	0	0	0	2	5	0	5
	Down	0	0	5	0	0	3	0	6
Strain	Up	0	0	0	0	0	0	0	0
	Down	0	0	0	0	0	f	0	0

### Sheet: TableS5
Supplementary Table S4. Conceptual framework categories detected for enriched GO terms for each set of conditions. Conditions are as follows: ‘Day_after’, comparing day 1 and day 5 after the heat wave; ‘Day_before’, comparing day 1 and day 5 before the heat wave; ‘HW_D1’, comparing before and after the heat wave in day 1; ‘HW_D5’, comparing before and after the heat wave in day 5; and ‘Strain’, c…
GO.ID	Term	Species	Sum_significant_DE_genes	Conditions	Category	Memory_status
GO:0002181	cytoplasmic translation	S. kudriavzevii	264	Day_before_up, Day_after_up, HW_D1_down, HW_D5_down	consistent_shift_down	memory
GO:0006412	translation	S. kudriavzevii	482	Day_before_up, Day_after_up, HW_D1_down, HW_D5_down	consistent_shift_down	memory
GO:0042026	protein refolding	S. eubayanus	18	HW_D1_up, Day_before_up	maintained_up	memory
GO:0000028	ribosomal small subunit assembly	S. cerevisiae	74	Day_after_up, HWxDay_up, HW_D1_down, HW_D5_down	post_desensitization_down	memory
GO:0000054	ribosomal subunit export from nucleus	S. cerevisiae	124	Day_after_up, HWxDay_up, HW_D1_down, HW_D5_down	post_desensitization_down	memory
GO:0000462	maturation of SSU-rRNA from tricistronic rRNA transcript	S. cerevisiae	188	Day_after_up, HWxDay_up, HW_D1_down, HW_D5_down	post_desensitization_down	memory
GO:0002181	cytoplasmic translation	S. cerevisiae	430	Day_after_up, HWxDay_up, HW_D1_down, HW_D5_down	post_desensitization_down	memory
GO:0006412	translation	S. cerevisiae	699	Day_after_up, HWxDay_up, HW_D1_down, HW_D5_down	post_desensitization_down	memory
GO:0006450	regulation of translational fidelity	S. cerevisiae	53	Day_after_up, HWxDay_up, HW_D1_down, HW_D5_down	post_desensitization_down	memory
GO:1990145	maintenance of translational fidelity	S. cerevisiae	34	Day_after_up, HWxDay_up, HW_D1_down, HW_D5_down	post_desensitization_down	memory
GO:0000462	maturation of SSU-rRNA from tricistronic rRNA transcript	S. eubayanus	125	HW_D1_down, HW_D5_down, Day_after_down, HWxDay_down	post_sensitization_down	memory
GO:0002181	cytoplasmic translation	S. eubayanus	252	HW_D1_down, HW_D5_down, Day_after_down, HWxDay_down	post_sensitization_down	memory
GO:0000447	endonucleolytic cleavage in ITS1 to separate SSU-rRNA from 5.8S rRNA and LSU-rRNA from tricistronic rRNA transcript	S. eubayanus	41	HW_D5_down, Day_after_down	delayed_down	memory
GO:0000466	maturation of 5.8S rRNA from tricistronic rRNA transcript	S. eubayanus	80	HW_D5_down, Day_after_down	delayed_down	memory
GO:0006364	rRNA processing	S. eubayanus	237	HW_D5_down, Day_after_down	delayed_down	memory
GO:0030488	tRNA methylation	S. eubayanus	23	HW_D5_down, Day_after_down	delayed_down	memory
GO:0009251	glucan catabolic process	S. eubayanus	13	HW_D5_up, Day_after_up	delayed_up	memory
GO:0006096	glycolytic process	S. eubayanus	23	Day_after_up, HW_D1_down	transient_down	memory
GO:0005991	trehalose metabolic process	S. arboricola	12	HW_D1_up, HW_D5_up	consistent_up	no_memory
GO:0007130	synaptonemal complex assembly	S. mikatae	15	HW_D1_up, HW_D5_up	consistent_up	no_memory
GO:0007130	synaptonemal complex assembly	S. uvarum	15	HW_D1_up, HW_D5_up	consistent_up	no_memory
GO:0007131	reciprocal meiotic recombination	S. eubayanus	50	HW_D1_up, HW_D5_up	consistent_up	no_memory
GO:0007131	reciprocal meiotic recombination	S. kudriavzevii	40	HW_D1_up, HW_D5_up	consistent_up	no_memory
GO:0007131	reciprocal meiotic recombination	S. mikatae	28	HW_D1_up, HW_D5_up	consistent_up	no_memory
GO:0007131	reciprocal meiotic recombination	S. uvarum	33	HW_D1_up, HW_D5_up	consistent_up	no_memory
GO:0015718	monocarboxylic acid transport	S. eubayanus	25	HW_D1_up, HW_D5_up	consistent_up	no_memory
GO:0030476	ascospore wall assembly	S. eubayanus	46	HW_D1_up, HW_D5_up	consistent_up	no_memory
GO:0030476	ascospore wall assembly	S. jurei	21	HW_D1_up, HW_D5_up	consistent_up	no_memory
GO:0030476	ascospore wall assembly	S. mikatae	29	HW_D1_up, HW_D5_up	consistent_up	no_memory
GO:0030476	ascospore wall assembly	S. uvarum	39	HW_D1_up, HW_D5_up	consistent_up	no_memory
GO:0032120	ascospore-type prospore membrane formation	S. mikatae	16	HW_D1_up, HW_D5_up	consistent_up	no_memory
GO:0034599	cellular response to oxidative stress	S. arboricola	38	HW_D1_up, HW_D5_up	consistent_up	no_memory
GO:0034599	cellular response to oxidative stress	S. uvarum	47	HW_D1_up, HW_D5_up	consistent_up	no_memory
GO:0042026	protein refolding	S. arboricola	25	HW_D1_up, HW_D5_up	consistent_up	no_memory
GO:0042026	protein refolding	S. jurei	23	HW_D1_up, HW_D5_up	consistent_up	no_memory
GO:0042026	protein refolding	S. mikatae	23	HW_D1_up, HW_D5_up	consistent_up	no_memory
GO:0042026	protein refolding	S. uvarum	25	HW_D1_up, HW_D5_up	consistent_up	no_memory
GO:0046365	monosaccharide catabolic process	S. cerevisiae	15	HW_D1_up, HW_D5_up	consistent_up	no_memory
GO:0051085	chaperone cofactor-dependent protein refolding	S. arboricola	16	HW_D1_up, HW_D5_up	consistent_up	no_memory
GO:0051085	chaperone cofactor-dependent protein refolding	S. jurei	14	HW_D1_up, HW_D5_up	consistent_up	no_memory
GO:0051085	chaperone cofactor-dependent protein refolding	S. mikatae	15	HW_D1_up, HW_D5_up	consistent_up	no_memory
GO:0051085	chaperone cofactor-dependent protein refolding	S. uvarum	16	HW_D1_up, HW_D5_up	consistent_up	no_memory
GO:0055085	transmembrane transport	S. eubayanus	161	HW_D1_up, HW_D5_up	consistent_up	no_memory
GO:0055085	transmembrane transport	S. uvarum	115	HW_D1_up, HW_D5_up	consistent_up	no_memory
GO:0000027	ribosomal large subunit assembly	S. kudriavzevii	34	HW_D1_down, HW_D5_down	consistent_down	no_memory
GO:0000028	ribosomal small subunit assembly	S. eubayanus	30	HW_D1_down, HW_D5_down	consistent_down	no_memory
GO:0000028	ribosomal small subunit assembly	S. mikatae	21	HW_D1_down, HW_D5_down	consistent_down	no_memory
GO:0000028	ribosomal small subunit assembly	S. uvarum	23	HW_D1_down, HW_D5_down	consistent_down	no_memory
GO:0000054	ribosomal subunit export from nucleus	S. kudriavzevii	47	HW_D1_down, HW_D5_down	consistent_down	no_memory
GO:0000054	ribosomal subunit export from nucleus	S. uvarum	28	HW_D1_down, HW_D5_down	consistent_down	no_memory
GO:0000470	maturation of LSU-rRNA	S. cerevisiae	59	HW_D1_down, HW_D5_down	consistent_down	no_memory
GO:0000470	maturation of LSU-rRNA	S. kudriavzevii	52	HW_D1_down, HW_D5_down	consistent_down	no_memory
GO:0002181	cytoplasmic translation	S. arboricola	62	HW_D1_down, HW_D5_down	consistent_down	no_memory
GO:0002181	cytoplasmic translation	S. mikatae	112	HW_D1_down, HW_D5_down	consistent_down	no_memory
GO:0002181	cytoplasmic translation	S. uvarum	121	HW_D1_down, HW_D5_down	consistent_down	no_memory
GO:0006364	rRNA processing	S. kudriavzevii	172	HW_D1_down, HW_D5_down	consistent_down	no_memory
GO:0006534	cysteine metabolic process	S. mikatae	12	HW_D1_down, HW_D5_down	consistent_down	no_memory
GO:0006696	ergosterol biosynthetic process	S. arboricola	26	HW_D1_down, HW_D5_down	consistent_down	no_memory
GO:0006696	ergosterol biosynthetic process	S. eubayanus	33	HW_D1_down, HW_D5_down	consistent_down	no_memory
GO:0006696	ergosterol biosynthetic process	S. kudriavzevii	30	HW_D1_down, HW_D5_down	consistent_down	no_memory
GO:0009070	serine family amino acid biosynthetic process	S. uvarum	14	HW_D1_down, HW_D5_down	consistent_down	no_memory
GO:0009086	methionine biosynthetic process	S. uvarum	19	HW_D1_down, HW_D5_down	consistent_down	no_memory
GO:0015755	fructose transmembrane transport	S. jurei	12	HW_D1_down, HW_D5_down	consistent_down	no_memory
GO:0019878	lysine biosynthetic process via aminoadipic acid	S. mikatae	17	HW_D1_down, HW_D5_down	consistent_down	no_memory
GO:1904659	D-glucose transmembrane transport	S. jurei	12	HW_D1_down, HW_D5_down	consistent_down	no_memory
GO:1990145	maintenance of translational fidelity	S. eubayanus	15	HW_D1_down, HW_D5_down	consistent_down	no_memory
GO:1990145	maintenance of translational fidelity	S. kudriavzevii	16	HW_D1_down, HW_D5_down	consistent_down	no_memory
